# Disentangling heterogeneity of Malignant Pleural Mesothelioma through deep integrative omics analyses

**DOI:** 10.1101/2021.09.27.461908

**Authors:** Lise Mangiante, Nicolas Alcala, Alex Di Genova, Alexandra Sexton-Oates, Abel Gonzalez-Perez, Azhar Khandekar, Erik N. Bergstrom, Jaehee Kim, Colin Giacobi, Nolwenn Le Stang, Sandrine Boyault, Cyrille Cuenin, Severine Tabone-Eglinger, Francesca Damiola, Catherine Voegele, Maude Ardin, Marie-Cecile Michallet, Lorraine Soudade, Tiffany M. Delhomme, Arnaud Poret, Marie Brevet, Marie-Christine Copin, Sophie Giusiano-Courcambeck, Diane Damotte, Cecile Girard, Veronique Hofman, Paul Hofman, Jérôme Mouroux, Stephanie Lacomme, Julien Mazieres, Vincent Thomas de Montpreville, Corinne Perrin, Gaetane Planchard, Isabelle Rouquette, Christine Sagan, Arnaud Scherpereel, Francoise Thivolet, Jean-Michel Vignaud, Didier Jean, Anabelle Gilg Soit Ilg, Robert Olaso, Vincent Meyer, Anne Boland, Jean-Francois Deleuze, Janine Altmuller, Peter Nuernberg, Sylvie Lantuejoul, Akram Ghantous, Charles Maussion, Pierre Courtiol, Hector Hernandez-Vargas, Christophe Caux, Nicolas Girard, Nuria Lopez-Bigas, Ludmil B. Alexandrov, Françoise Galateau Salle, Matthieu Foll, Lynnette Fernandez-Cuesta

**Affiliations:** Rare Cancers Genomics Team (RCG), Genomic Epidemiology Branch (GEM), International Agency for Research on Cancer/World Health Organisation (IARC/WHO), Lyon, 69008, France; Institute for Research in Biomedicine (IRB Barcelona), The Barcelona Institute of Science and Technology, Baldiri Reixac, 10, 08028 Barcelona, Spain; Department of Cellular and Molecular Medicine, Department of Bioengineering and Moores Cancer Center, UC San Diego, La Jolla, CA, 92093, USA; Department of Biology, Stanford University, Stanford, USA; Department of Computational Biology, Cornell University, Ithaca, New York, USA; UMR INSERM 1052, CNRS 5286, Cancer Research Center of Lyon, MESOPATH-MESOBANK, Department of Biopathology, Cancer Centre Léon Bérard, 69008 Lyon, France; Cancer Genomic Platform, Translational Research and Innovation department, Centre Léon Bérard; Lyon, 69008; France; EpiGenomics and Mechanisms Branch (EGM); International Agency for Research on Cancer/World Health Organisation (IARC/WHO), Lyon, 69008, France; TERI (Tumor Escape, Resistance and Immunity) Department, Centre de Recherche en Cancérologie de Lyon (CRCL), Centre Léon Bérard (CLB), Université de Lyon, Université Claude Bernard Lyon 1, INSERM 1052, CNRS 5286, 69008 Lyon, France; Cypath & Cypath-rb; Villeurbanne, 69100, France; University of Lille, CHU Lille, Institut de Pathologie, Tumorothèque du Centre Régional de Référence en Cancérologie, Avenue Oscar Lambret, F-59000 Lille, France; Department of Pathology, CHU NORD, Marseille, France; Centre de Recherche des Cordeliers, Sorbonne Université, INSERM, Université de Paris, Team Inflammation, complement and cancer, F-75006, Paris, France and Department of Pathology, Hôpitaux Universitaire Paris Centre, Tumorothèque /CRB Cancer, Cochin Hospital, Assistance Publique - Hôpitaux de Paris, Paris, France; CHU of Nantes, Tumorothèque, Nantes, F44093, France; Université Côte d’Azur, Laboratory of Clinical and Experimental Pathology, Nice Center Hospital, FHU OncoAge, Biobank BB-0033-00025, and IRCAN Inserm U1081/CNRS 7284, 06002 Nice, France; Université Côte d’Azur, Department of Thoracic Surgery, Nice Center Hospital, FHU OncoAge, and IRCAN Inserm U1081/CNRS 7284, 06002 Nice, France; Nancy Regional University Hospital, CHRU, CRB BB-0033-00035, INSERM U1256, Nancy, France; Toulouse University Hospital, Université Paul Sabatier, Toulouse, France; Department of Pathology; Marie Lannelongue Hospital; Le Plessis Robinson; 92350 France; Hospices Civils de Lyon, Institut de Pathologie, Centre de Ressources Biologiques des HCL, Tissu-Tumorothèque Est, Lyon, France; CHU of Caen, 14 033 Caen; MESOPATH Regional Center; Centre de Pathologie des Côteaux, Centre de Ressources Biologiques (CRB Cancer), IUCT Oncopole, 31500, Toulouse; University of Lille, CHU Lille, INSERM, OncoThAI, NETMESO network, Lille, France; Department of Biopathology, CHRU Nancy, Vandoeuvre-les-Nancy, France and BRC, BB-0033-00035, CHRU Nancy, Vandoeuvre-les-Nancy, France; Centre de Recherche des Cordeliers; Inserm; Sorbonne Université; Université de Paris; Functional Genomics of Solid Tumors; Paris, 75006; France; Direction Santé Environnement Travail, Santé Publique France; Université Paris-Saclay, CEA, Centre National de Recherche en Génomique Humaine (CNRGH), 91057, Evry, France; Cologne Centre for Genomics (CCG), Cologne, Germany; Grenoble Alpes University; Owkin, Inc., New York, NY, USA; UMR INSERM 1052, CNRS 5286, UCBL1, Cancer Research Center of Lyon, Centre Léon Bérard, 69008 Lyon, France, Lyon Cancer Research Center (CRCL); Institut Curie, Institut du thorax Curie Montsouris, Paris, France, and UVSQ, Paris Saclay, Versailles, France; Institució Catalana de Recerca i Estudis Avançats (ICREA), Barcelona, Spain

**Keywords:** Malignant Pleural Mesothelioma, genome, transcriptome, epigenome, heterogeneity, classification, tumor evolution, cancer task

## Abstract

Malignant Pleural Mesothelioma (MPM) is an aggressive cancer with rising incidence and challenging clinical management. Using the largest series of whole-genome sequencing data integrated with transcriptomic and epigenomic data using multi-omic factor analysis, we demonstrate that MPM heterogeneity arises from four sources of variation: tumor cell morphology, ploidy, adaptive immune response, and CpG island methylator phenotype. Previous genomic studies focused on describing only the tumor cell morphology factor, although we robustly find the three other sources in all publicly available cohorts. We prove how these sources of variation explain the biological functions performed by the cancer cells, and how genomic events shape MPM molecular profiles. We show how these new sources of variation help understand the heterogeneity of the clinical behavior of MPM and drug responses measured in cell lines. These findings unearth the interplay between MPM functional biology and its genomic history, and ultimately, inform classification, prognostication and treatment.

**Graphical abstract:** 
