## Supplementary material for "Disentangling heterogeneity of Malignant Pleural Mesothelioma through deep integrative omics analyses": Table S11

### Sheet: MOFA factors
Table S11: Association between MOFA factors or Archetype proportions and genomic events
MOFA factors
Event	n.Altered.samples	Type	p-value.Ploidy	p-value.Morphology	p-value.Adaptive-response	p-value.CIMP-index	Position_Difference.Ploidy	Position_Difference.Morphology	Position_Difference.Adaptive-response	Position_Difference.CIMP-index	q-value.Ploidy	q-value.Morphology	q-value.Adaptive-response	q-value.CIMP-index	Comment
WGD	17	Large-scale	8.36586e-32	0.0440579	0.0755742	0.0375966	4.40705	-1.42548	-0.292262	1.00735	4.18293e-30	0.283888	0.179939	0.125322
Chromothripsis	22	Large-scale	0.380418	0.788727	0.0139408	0.621375	0.0487244	-0.14054	-0.629277	-0.428693	0.613577	0.938961	0.043565	0.739733
HRD	18	Large-scale	0.376819	0.313886	0.264006	0.176791	0.0871769	-0.682562	1.97152	-1.99424	0.613577	0.697743	0.419619	0.384329
amplicon	37	Large-scale	0.414095	0.18681	0.88282	0.108058	-0.0427987	-0.695421	1.19692	0.255129	0.627416	0.63688	0.996937	0.25728
4p DEL	37	Arm-level CN	0.824668	0.338685	0.00192488	0.0578988	-0.284995	0.568123	-0.722736	0.446849	0.95473	0.698233	0.0137491	0.17463
4q DEL	39	Arm-level CN	0.134603	0.191064	0.000543462	0.0254633	0.223692	0.752055	-0.896006	0.649022	0.327824	0.63688	0.00543462	0.106097
5p (TERT) AMP	29	Arm-level CN	6.83471e-05	0.000269455	0.0272642	0.508632	1.31147	-2.08213	-0.308496	-0.344829	0.000854339	0.00449092	0.0717478	0.689381
6q DEL	33	Arm-level CN	0.232005	0.25234	0.864878	0.0375104	0.126383	0.692755	1.21401	0.613378	0.46401	0.65606	0.996937	0.125322
9p DEL	36	Arm-level CN	0.972035	0.607006	0.0118992	0.82752	-0.360922	-0.251669	-0.398348	-0.676668	0.986884	0.885199	0.043565	0.862
9q DEL	26	Arm-level CN	0.112156	0.676969	0.00757175	0.246378	0.344028	-0.2223	-0.662062	0.0475201	0.311544	0.89551	0.0349488	0.513288
10p DEL	25	Arm-level CN	0.0406813	0.906098	0.0164035	0.00322061	0.561137	-0.0377728	-0.509933	1.38759	0.188506	0.981219	0.0482456	0.039183
13q DEL	48	Arm-level CN	0.324522	0.961595	0.758028	0.791509	0.00441233	0.011203	1.28398	-0.994299	0.578128	0.981219	0.971831	0.84203
14q DEL	42	Arm-level CN	0.105824	0.179925	0.000683618	0.00846454	0.260765	-0.684769	-0.828699	-2.52567	0.311247	0.63688	0.00569681	0.0529034
17p DEL	32	Arm-level CN	0.626324	0.519432	0.00355722	0.333358	-0.582168	-0.336888	-0.689959	-0.144747	0.774451	0.885199	0.0222326	0.641073
22q (NF2) DEL	73	Arm-level CN	0.206022	0.900155	6.82876e-05	0.45316	-0.873818	0.104356	-1.14166	-0.33363	0.429213	0.981219	0.00170719	0.686606
1p36.31 DEL	53	CN Peak	0.487132	0.349116	0.0128256	0.407277	-0.110072	-0.45092	-0.278992	-0.300814	0.695903	0.698233	0.043565	0.678796
1p31.1 DEL	38	CN Peak	0.450899	0.616047	0.0131187	0.0136606	-0.0704033	0.313678	-0.357223	0.808527	0.663087	0.885199	0.043565	0.0758924
1p13.2 DEL	43	CN Peak	0.844854	0.692842	0.0821401	0.0618254	-0.298289	-0.175631	0.102825	0.384522	0.95473	0.89551	0.186682	0.17463
2q35 DEL	24	CN Peak	0.901824	0.642497	0.965565	0.783701	-0.317502	0.333511	1.07813	-1.03832	0.980243	0.892357	0.996937	0.84203
3p21.1 (BAP1) DEL	49	CN Peak	0.959703	0.000224451	0.713764	0.00129462	-0.394783	1.91966	0.899189	1.18313	0.986884	0.00449092	0.939163	0.021577
4q34.3 DEL	46	CN Peak	0.132849	0.872116	0.000352388	0.0192203	0.206128	0.122038	-0.889456	0.665986	0.327824	0.981219	0.00440485	0.0961014
6q27 DEL	45	CN Peak	0.567254	0.250279	0.97362	0.492251	-0.598445	0.64739	1.12714	-0.381126	0.766559	0.65606	0.996937	0.689381
7q36.1 (EZH2) DEL	19	CN Peak	0.613064	0.619639	0.575498	0.000101598	-0.116093	-0.31078	0.68365	2.37211	0.774451	0.885199	0.799303	0.00507992
9p21.1 (CDKN2A/B, MTAP) DEL	45	CN Peak	0.986884	0.776984	0.0124333	0.034729	-0.381737	-0.114305	-0.314722	0.527848	0.986884	0.938961	0.043565	0.125322
10q24.32 DEL	27	CN Peak	0.711854	0.0456611	0.447071	0.481133	-0.54126	1.25191	0.603467	-0.30073	0.847446	0.283888	0.65054	0.689381
15q14 (B2M) DEL	32	CN Peak	0.0650244	0.606138	0.132655	0.0216147	0.403019	-0.262417	0.167685	0.774889	0.228145	0.885199	0.255107	0.0982487
16p13.3 (RBFOX1) DEL	17	CN Peak	0.635049	0.00463523	0.903455	0.0691331	-0.120728	-2.00144	1.0118	0.780357	0.774451	0.0463523	0.996937	0.17463
16q24.1 DEL	29	CN Peak	0.0616912	0.927084	0.630105	0.0039183	0.437938	-0.0182047	0.79586	1.23453	0.228145	0.981219	0.851493	0.039183
ARHGAP5	NA	NA	NA	NA	NA	NA	NA	NA	NA	NA	NA	NA	NA	NA	not enough samples for test
BAP1	59	Driver	0.859257	1.75912e-05	0.124106	0.00793218	-0.32815	2.16101	0.150269	0.860261	0.95473	0.00087956	0.248213	0.0529034
DDX3X	6	Driver	0.630528	0.0510998	0.994099	0.541472	-0.7871	2.29851	1.11742	-1.69142	0.774451	0.283888	0.996937	0.694195
DNMT3B	4	Driver	0.00735269	0.430985	0.195663	0.510142	0.70862	1.06116	-0.947591	0.223715	0.0525192	0.79812	0.349398	0.689381
EZH2	15	Driver	0.0252747	0.275545	0.981883	0.00837748	-1.01079	-0.748856	1.12779	1.48353	0.150423	0.65606	0.996937	0.0529034
FAT3	6	Driver	0.000181263	0.320962	0.934955	0.315601	0.530692	1.01605	1.21565	0.313521	0.00181263	0.697743	0.996937	0.631202
FBXW7	35	Driver	0.0270761	0.223294	0.0217673	0.0698518	-0.985333	-0.623349	-0.349746	0.346724	0.150423	0.65606	0.0604646	0.17463
HLA-A	NA	NA	NA	NA	NA	NA	NA	NA	NA	NA	NA	NA	NA	NA	not enough samples for test
KMT2D	8	Driver	0.0694945	0.267699	0.24052	0.1562	0.31138	1.04542	-0.215306	0.830592	0.228145	0.65606	0.41469	0.355
LATS2	46	Driver	0.161166	0.997456	0.914699	0.570588	-0.612577	0.0382188	1.04205	-0.470502	0.366285	0.997456	0.996937	0.695839
LRP1B	8	Driver	0.282304	0.0721362	0.996937	0.375448	-0.00420001	-1.67307	1.11236	0.201801	0.542893	0.360681	0.996937	0.659964
MGA	5	Driver	0.0414713	0.400753	0.887037	0.692155	0.586358	-1.01392	1.31673	-1.36792	0.188506	0.77068	0.996937	0.789973
MYH9	70	Driver	0.00721344	0.61058	5.05812e-05	0.421295	-0.999571	-0.25331	-1.48345	-0.285249	0.0525192	0.885199	0.00170719	0.679509
MYO5A	3	Driver	4.08326e-05	0.957395	0.164138	0.439384	2.3479	0.114883	-1.42637	-2.35433	0.000680543	0.981219	0.303959	0.686538
NCOR1	32	Driver	0.0697595	0.698497	0.00436315	0.558017	-0.711777	-0.168888	-0.735417	-0.439544	0.228145	0.89551	0.0242397	0.695839
NCOR2	5	Driver	6.85805e-18	0.242444	0.268556	0.973708	3.03611	-1.39447	-0.410195	-0.873761	1.71451e-16	0.65606	0.419619	0.973708
NF1	4	Driver	0.202663	0.94478	0.0505265	0.702526	-0.745082	0.12482	-1.80798	-0.214996	0.429213	0.981219	0.126316	0.789973
NF2	70	Driver	0.0730062	0.138605	0.00011053	0.382779	-0.830081	-0.776387	-1.35242	-0.243297	0.228145	0.630021	0.00184216	0.659964
NIN	NA	NA	NA	NA	NA	NA	NA	NA	NA	NA	NA	NA	NA	NA	not enough samples for test
PBRM1	45	Driver	0.137686	0.000452148	0.455378	0.00101647	-0.59608	1.79388	0.63574	1.20319	0.327824	0.00565185	0.65054	0.021577
PIK3CA	NA	NA	NA	NA	NA	NA	NA	NA	NA	NA	NA	NA	NA	NA	not enough samples for test
PTCH1	NA	NA	NA	NA	NA	NA	NA	NA	NA	NA	NA	NA	NA	NA	not enough samples for test
PTPRD	7	Driver	0.31148	0.187332	0.106803	0.925229	-0.848803	-1.36055	-0.914605	-0.701028	0.576815	0.63688	0.232179	0.944111
RHOA	NA	NA	NA	NA	NA	NA	NA	NA	NA	NA	NA	NA	NA	NA	not enough samples for test
SETD2	12	Driver	0.952964	0.0492552	0.434606	0.0662947	-0.396871	1.51314	1.9294	0.725643	0.986884	0.283888	0.65054	0.17463
SETDB1	3	Driver	0.412132	0.596661	0.113314	0.710976	-0.64388	-0.704244	-1.80615	-1.34799	0.627416	0.885199	0.236071	0.789973
SRGAP3	3	Driver	0.510876	0.538074	0.264805	0.526512	-0.781992	0.864808	-0.875103	0.378608	0.70955	0.885199	0.419619	0.692779
TP53	38	Driver	0.335314	0.724643	0.00768874	0.365301	-0.566682	-0.138315	-0.539397	-0.25252	0.578128	0.905804	0.0349488	0.659964
TRAF7	NA	NA	NA	NA	NA	NA	NA	NA	NA	NA	NA	NA	NA	NA	not enough samples for test
WNK2	NA	NA	NA	NA	NA	NA	NA	NA	NA	NA	NA	NA	NA	NA	not enough samples for test

### Sheet: Archetypes
Table S11: Association between MOFA factors or Archetype proportions and genomic events
Archetype proportions
Event	n.Altered.samples	Type	p-value.Cell division	p-value.Tumor-immune-interaction	p-value.Acinar	Position_Difference.Cell division	Position_Difference.Tumor-immune-interaction	Position_Difference.Acinar	q-value.Cell division	q-value.Tumor-immune-interaction	q-value.Acinar	Comment
WGD	17	Large-scale	0.00546681	0.0256746	0.587981	1.38355	-0.675663	-1.07251	0.0455567	0.0755136	0.796234
Chromothripsis	22	Large-scale	0.0930321	0.00908777	0.302479	0.52478	-0.768438	0.182037	0.225412	0.034953	0.61432
HRD	18	Large-scale	0.851376	0.214058	0.111119	-0.402834	2.14817	-1.93134	0.868751	0.369066	0.444041
amplicon	37	Large-scale	0.259572	0.777992	0.356514	0.0676861	0.971322	-1.20722	0.418664	0.904642	0.61432
4p DEL	37	Arm-level CN	0.499008	0.00765317	0.0274425	-0.171399	-0.500487	0.804518	0.62376	0.0318882	0.273229
4q DEL	39	Arm-level CN	0.566243	0.00239047	0.00636752	-0.229875	-0.695721	1.10714	0.673801	0.0199206	0.079594
5p (TERT) AMP	29	Arm-level CN	1.1953e-05	0.00719221	0.0941256	1.87439	-0.638743	-1.77104	0.000597649	0.0318882	0.427844
6q DEL	33	Arm-level CN	0.272407	0.825269	0.33817	-1.13325	1.29154	0.0298597	0.425637	0.936545	0.61432
9p DEL	36	Arm-level CN	0.100128	0.0137316	0.36051	0.345833	-0.389842	-0.0140503	0.225412	0.045772	0.61432
9q DEL	26	Arm-level CN	0.0825967	0.00497398	0.236468	0.494538	-0.787573	0.24446	0.225412	0.030482	0.537427
10p DEL	25	Arm-level CN	0.192849	0.0285703	0.32228	0.251467	-0.392464	0.115098	0.332499	0.079362	0.61432
13q DEL	48	Arm-level CN	0.979694	0.84289	0.84718	-0.543974	1.26627	-0.728743	0.979694	0.936545	0.927787
14q DEL	42	Arm-level CN	0.00377033	0.000891601	0.624831	0.938346	-0.82754	-0.302805	0.0377033	0.00891601	0.822146
17p DEL	32	Arm-level CN	0.0447802	0.00725719	0.447559	0.573159	-0.58151	-0.0975425	0.162511	0.0318882	0.67812
22q (NF2) DEL	73	Arm-level CN	0.0398356	0.000280473	0.0883463	0.521176	-1.00176	0.455104	0.162511	0.00467456	0.427844
1p36.31 DEL	53	CN Peak	0.0455029	0.0359453	0.891408	0.458398	-0.0742315	-0.527373	0.162511	0.0945928	0.927787
1p31.1 DEL	38	CN Peak	0.498301	0.0407289	0.127919	-0.173279	-0.116188	0.365197	0.62376	0.101822	0.444041
1p13.2 DEL	43	CN Peak	0.252272	0.169131	0.786112	0.055915	0.318092	-0.440454	0.418664	0.30202	0.927787
2q35 DEL	24	CN Peak	0.579469	0.708437	0.84796	-0.870212	1.41826	-0.467423	0.673801	0.863947	0.927787
3p21.1 (BAP1) DEL	49	CN Peak	0.0035748	0.994828	0.00135857	-1.96986	1.15221	1.3083	0.0377033	0.994828	0.0226428
4q34.3 DEL	46	CN Peak	0.0953191	0.000799911	0.0664576	0.310838	-0.810395	0.516242	0.225412	0.00891601	0.41536
6q27 DEL	45	CN Peak	0.359638	0.980589	0.327717	-0.997303	1.16299	-0.00405626	0.513773	0.994828	0.61432
7q36.1 (EZH2) DEL	19	CN Peak	0.40586	0.450168	0.943079	0.0249213	0.55256	-0.668598	0.563695	0.662012	0.943079
9p21.1 (CDKN2A/B, MTAP) DEL	45	CN Peak	0.151686	0.0113861	0.224295	0.196448	-0.351515	0.14156	0.303562	0.0406646	0.534036
10q24.32 DEL	27	CN Peak	0.160202	0.665784	0.04193	-1.35196	0.849505	0.83041	0.303562	0.85357	0.2995
15q14 (B2M) DEL	32	CN Peak	0.160471	0.0975775	0.764653	0.244732	0.07034	-0.407992	0.303562	0.232327	0.927787
16p13.3 (RBFOX1) DEL	17	CN Peak	0.0139504	0.621254	0.0327875	1.16953	0.740173	-2.41424	0.0844397	0.839532	0.273229
16q24.1 DEL	29	CN Peak	0.686077	0.580766	0.864288	-0.299625	0.7755	-0.491111	0.779633	0.806619	0.927787
ARHGAP5	NA	NA	NA	NA	NA	NA	NA	NA	NA	NA	NA	not enough samples for test
BAP1	59	Driver	0.00696488	0.225454	6.11065e-06	-1.87022	0.365382	2.07974	0.0497492	0.375757	0.000305532
DDX3X	6	Driver	0.103689	0.947817	0.0865103	-2.3412	1.23471	1.70981	0.225412	0.987309	0.427844
DNMT3B	4	Driver	0.845939	0.150923	0.14095	-0.287425	-1.18201	1.74316	0.868751	0.280272	0.444041
EZH2	15	Driver	0.35098	0.683575	0.588993	0.133475	0.780862	-1.07618	0.513773	0.854469	0.796234
FAT3	6	Driver	0.359641	0.872824	0.439355	-1.4445	1.36262	0.364167	0.513773	0.943909	0.67812
FBXW7	35	Driver	0.0264616	0.0218215	0.767146	0.619307	-0.358934	-0.415125	0.132308	0.0681921	0.927787
HLA-A	NA	NA	NA	NA	NA	NA	NA	NA	NA	NA	NA	not enough samples for test
KMT2D	8	Driver	0.829536	0.27293	0.122686	-0.726951	-0.13537	1.12732	0.868751	0.426453	0.444041
LATS2	46	Driver	0.768506	0.663286	0.84215	-0.387969	0.872884	-0.484989	0.853896	0.85357	0.927787
LRP1B	8	Driver	0.172332	0.75042	0.294833	0.710126	0.780218	-1.84622	0.307736	0.893357	0.61432
MGA	5	Driver	0.548908	0.887275	0.589213	0.242065	0.931557	-1.39458	0.669399	0.943909	0.796234
MYH9	70	Driver	0.00373789	5.1539e-05	0.142093	1.02632	-1.52842	0.385427	0.0377033	0.00238798	0.444041
MYO5A	3	Driver	0.447096	0.151347	0.380878	0.607889	-1.53515	0.952452	0.604184	0.280272	0.61432
NCOR1	32	Driver	0.0725822	0.00548675	0.171216	0.406915	-0.716399	0.279752	0.225412	0.030482	0.4756
NCOR2	5	Driver	0.0907455	0.127605	0.909231	1.46655	-1.02966	-0.776457	0.225412	0.277403	0.927787
NF1	4	Driver	0.465469	0.146315	0.371147	0.387873	-1.15084	0.804692	0.61246	0.280272	0.61432
NF2	70	Driver	0.000220725	9.55193e-05	0.53777	1.36033	-1.41163	-0.195306	0.00551813	0.00238798	0.790839
NIN	NA	NA	NA	NA	NA	NA	NA	NA	NA	NA	NA	not enough samples for test
PBRM1	45	Driver	0.0151991	0.53904	0.000641277	-1.73757	0.745796	1.46507	0.0844397	0.770058	0.0160319
PIK3CA	NA	NA	NA	NA	NA	NA	NA	NA	NA	NA	NA	not enough samples for test
PTCH1	NA	NA	NA	NA	NA	NA	NA	NA	NA	NA	NA	not enough samples for test
PTPRD	7	Driver	0.0770545	0.137797	0.895178	1.27507	-0.800306	-0.784199	0.225412	0.280272	0.927787
RHOA	NA	NA	NA	NA	NA	NA	NA	NA	NA	NA	NA	not enough samples for test
SETD2	12	Driver	0.0317777	0.41803	0.192044	-2.24144	2.05109	0.637857	0.144444	0.633378	0.505378
SETDB1	3	Driver	0.163923	0.127005	0.690839	1.35545	-1.67922	0.118873	0.303562	0.277403	0.885691
SRGAP3	3	Driver	0.808413	0.240982	0.222108	-0.200232	-1.06595	1.49318	0.868751	0.388681	0.534036
TP53	38	Driver	0.0601526	0.00483575	0.163984	0.354013	-0.636066	0.258104	0.200509	0.030482	0.4756
TRAF7	NA	NA	NA	NA	NA	NA	NA	NA	NA	NA	NA	not enough samples for test
WNK2	NA	NA	NA	NA	NA	NA	NA	NA	NA	NA	NA	not enough samples for test
