## Supplementary material for "Disentangling heterogeneity of Malignant Pleural Mesothelioma through deep integrative omics analyses": Table S12

### Sheet: TSG and CIMP-index
Table S12: Tumor suppressor genes (TSG) and CIMP-index
Correlation between TSG expression and CIMP index
Ensembl ID	Gene name	Correlation value	p-value	q-value
ENSG00000129993.15	CBFA2T3	-0.318341	0.000742	0.0193361
ENSG00000163520.14	FBLN2	-0.360482	0.000118	0.00638044
ENSG00000180644.8	PRF1	-0.303353	0.00134	0.0282548
ENSG00000157765.13	SLC34A2	-0.372694	6.58e-05	0.00431061
ENSG00000184937.15	WT1	-0.377474	5.2e-05	0.00366626
Correlation between TSG expression and island methylation level
Ensembl ID	Gene name	CpG island coordinates (hg19)	Correlation value	p-value	q-value
ENSG00000129993.15	CBFA2T3	chr16:88953219-88953445	-0.373594	6.3e-05	0.00155
ENSG00000129993.15	CBFA2T3	chr16:89033529-89033786	-0.42647	3.77e-06	0.000148
ENSG00000129993.15	CBFA2T3	chr16:89034060-89034293	-0.332305	0.000415	0.00706
ENSG00000163520.14	FBLN2	chr3:13590414-13591008	-0.323647	0.000597	0.00928
ENSG00000180644.8	PRF1	chr10:72360255-72360605	-0.413472	7.87e-06	0.000274
ENSG00000157765.13	SLC34A2	chr4:25657119-25657547	-0.402298	1.45e-05	0.000458
ENSG00000184937.15	WT1	chr11:32448261-32449744	-0.576829	5.22e-11	1.02e-08
ENSG00000184937.15	WT1	chr11:32452144-32452708	-0.477828	1.49e-07	9.54e-06
ENSG00000184937.15	WT1	chr11:32454874-32457311	-0.397714	1.85e-05	0.000563
